# *SORBS2* is a genetic factor contributing to cardiac malformation of 4q deletion syndrome

**DOI:** 10.1101/2020.05.12.087452

**Authors:** Fei Liang, Xiaoqing Zhang, Bo Wang, Juan Geng, Guoling You, Jingjing Fa, Huiying Sun, Huiwen Chen, Qihua Fu, Zhen Zhang

## Abstract

Chromosome 4q deletion is one of the most frequently detected genomic imbalance events in congenital heart disease (CHD) patients. However, a portion of CHD-associated 4q deletions do not include known CHD genes. Alignment of those 4q deletions defined a minimal overlapping region including only one gene-*SORBS2*. Histological analysis of *Sorbs2*^*-/-*^ heart revealed atrial septal hypoplasia/aplasia or double atrial septum. Mechanistically, *SORBS2* had a dual role in maintaining sarcomeric integrity of cardiomyocytes and specifying the fate of second heart field (SHF) progenitors through c-ABL/NOTCH/SHH axis. In a targeted sequencing of a panel of known and candidate CHD genes on 300 CHD cases, we found that rare *SORBS2* variants were significantly enriched in CHD patients. Our findings indicate that *SORBS2* is a regulator of cardiac development and its haploinsufficiency may contribute to cardiac phenotype of 4q deletion syndrome. The presence of double atrial septum in *Sorbs2*^*-/-*^ hearts reveals the first molecular etiology of this rare anomaly linked to paradoxical thromboembolism.
