## Supplemental table 2 for "*SORBS2* is a genetic factor contributing to cardiac malformation of 4q deletion syndrome"

### Sheet: down_regulated genes
name	type	id	log2fc	p	padj
ENC1	protein_coding	ENSG00000171617.9	-1.1289	1.96556e-35	3.38587e-31
LINC01021	lincRNA	ENSG00000250337.1	-1.36069	1.4596e-28	8.38104e-25
KCNV1	protein_coding	ENSG00000164794.4	-2.74576	1.45764e-26	6.27732e-23
HES4	protein_coding	ENSG00000188290.6	-1.10369	8.68485e-24	2.49342e-20
IL17RD	protein_coding	ENSG00000144730.12	-1.26037	1.70944e-22	4.20668e-19
CXCL5	protein_coding	ENSG00000163735.6	-1.65022	1.25106e-16	1.07754e-13
SPOCK3	protein_coding	ENSG00000196104.6	-1.16689	6.65808e-16	5.21327e-13
ZIC3	protein_coding	ENSG00000156925.7	-1.02415	9.14037e-16	6.29808e-13
INPP5D	protein_coding	ENSG00000168918.9	-1.67408	2.02836e-15	1.20484e-12
CDH1	protein_coding	ENSG00000039068.14	-1.087	2.57772e-15	1.48013e-12
LAMC2	protein_coding	ENSG00000058085.10	-1.37709	4.55572e-15	2.4524e-12
NRARP	protein_coding	ENSG00000198435.2	-1.1103	1.20412e-14	5.60601e-12
ETV5	protein_coding	ENSG00000244405.3	-1.09742	2.89448e-14	1.24651e-11
SULF1	protein_coding	ENSG00000137573.9	-1.33932	4.45105e-14	1.78311e-11
FOXC2	protein_coding	ENSG00000176692.4	-1.6188	8.9685e-14	3.28705e-11
LINC00617	lincRNA	ENSG00000250366.2	-1.0321	1.28879e-13	4.44014e-11
CYP1B1	protein_coding	ENSG00000138061.7	-1.36487	8.1978e-13	2.43475e-10
RAPGEF5	protein_coding	ENSG00000136237.14	-1.11299	1.03732e-12	2.97813e-10
OTOGL	protein_coding	ENSG00000165899.6	-1.50039	2.25365e-12	5.88204e-10
SOX9	protein_coding	ENSG00000125398.5	-1.31856	4.14522e-12	1.06575e-09
PRDM1	protein_coding	ENSG00000057657.10	-1.47155	8.65306e-12	2.06208e-09
RP11-103J8.1	antisense	ENSG00000270792.1	-1.24479	1.26265e-11	2.78852e-09
SAMD3	protein_coding	ENSG00000164483.12	-1.56822	3.64854e-11	7.30812e-09
FGF8	protein_coding	ENSG00000107831.8	-1.1403	1.18385e-10	2.24098e-08
CLDN11	protein_coding	ENSG00000013297.6	-1.12826	4.00076e-10	6.62665e-08
RP11-79P5.2	lincRNA	ENSG00000247993.2	-1.26511	1.36831e-09	2.04961e-07
SHISA6	protein_coding	ENSG00000188803.10	-1.03334	2.12225e-09	2.97218e-07
SYNPO	protein_coding	ENSG00000171992.8	-1.10393	2.36577e-09	3.26022e-07
CTD-2501M5.1	lincRNA	ENSG00000253507.1	-1.26569	2.95202e-09	4.00177e-07
MNX1	protein_coding	ENSG00000130675.10	-1.96147	3.57865e-09	4.63502e-07
ADCY8	protein_coding	ENSG00000155897.5	-1.02113	3.89955e-09	4.97583e-07
RP11-115D19.1	antisense	ENSG00000251095.2	-1.55738	1.83009e-08	1.99187e-06
NKD2	protein_coding	ENSG00000145506.9	-1.52257	2.08141e-08	2.19966e-06
NOG	protein_coding	ENSG00000183691.4	-1.14817	2.07502e-08	2.19966e-06
PTCHD4	protein_coding	ENSG00000244694.3	-1.7556	2.32399e-08	2.39719e-06
FHDC1	protein_coding	ENSG00000137460.4	-1.27513	3.29544e-08	3.24087e-06
LOX	protein_coding	ENSG00000113083.8	-1.49809	3.90787e-08	3.76072e-06
FOXL1	protein_coding	ENSG00000176678.4	-1.13925	5.40927e-08	4.93017e-06
OLFM1	protein_coding	ENSG00000130558.14	-1.01764	5.76852e-08	5.20254e-06
HHIP	protein_coding	ENSG00000164161.5	-1.81364	6.41503e-08	5.66694e-06
NRXN3	protein_coding	ENSG00000021645.13	-1.03917	7.6822e-08	6.61944e-06
ERBB3	protein_coding	ENSG00000065361.10	-1.24297	1.4632e-07	1.1562e-05
ETV4	protein_coding	ENSG00000175832.8	-1.31317	1.76714e-07	1.38367e-05
GRIP2	processed_transcript	ENSG00000144596.7	-1.24718	2.53325e-07	1.91394e-05
RP11-696P8.2	antisense	ENSG00000255402.1	-2.48325	2.59931e-07	1.94076e-05
TSPEAR-AS1	antisense	ENSG00000235890.1	-1.29858	2.60255e-07	1.94076e-05
RP11-54O7.17	lincRNA	ENSG00000272512.1	-1.26938	3.26125e-07	2.35055e-05
CCDC81	protein_coding	ENSG00000149201.5	-1.28785	6.29891e-07	4.26082e-05
DIO2	protein_coding	ENSG00000211448.7	-1.50273	7.45786e-07	4.92219e-05
FRMPD2	protein_coding	ENSG00000170324.15	-1.39069	1.69151e-06	9.81079e-05
EPHB1	protein_coding	ENSG00000154928.12	-1.53395	1.84824e-06	0.000104386
DMBX1	protein_coding	ENSG00000197587.6	-1.72274	2.10081e-06	0.000116362
ALDH1A3	protein_coding	ENSG00000184254.12	-1.54116	2.55601e-06	0.000137593
GUCY1A2	protein_coding	ENSG00000152402.6	-1.16465	3.37674e-06	0.000171068
LIPG	protein_coding	ENSG00000101670.7	-1.18598	3.47302e-06	0.00017493
GABBR2	protein_coding	ENSG00000136928.4	-1.51962	3.77239e-06	0.000186733
EYA1	protein_coding	ENSG00000104313.13	-1.14606	4.02711e-06	0.000196951
ARHGAP40	protein_coding	ENSG00000124143.6	-1.19451	5.24228e-06	0.000242101
RP11-66B24.4	antisense	ENSG00000259583.1	-1.9864	5.33733e-06	0.000245831
CTD-2330J20.2	antisense	ENSG00000259285.1	-1.34817	5.76176e-06	0.000263268
HSPA12A	protein_coding	ENSG00000165868.8	-1.0409	7.33276e-06	0.000326393
RN7SL1	antisense	ENSG00000258486.2	-2.29398	8.15583e-06	0.000355443
SBK2	protein_coding	ENSG00000187550.4	-1.51201	8.1785e-06	0.000355443
HEYL	protein_coding	ENSG00000163909.6	-1.03966	8.77725e-06	0.000377992
MLXIPL	protein_coding	ENSG00000009950.11	-1.25174	8.82833e-06	0.000379244
NR0B1	protein_coding	ENSG00000169297.6	-1.2913	9.05784e-06	0.000387172
GGT2	protein_coding	ENSG00000133475.12	-1.16899	1.33041e-05	0.000536713
SPP1	protein_coding	ENSG00000118785.9	-1.71347	1.36497e-05	0.000546585
FAM129A	protein_coding	ENSG00000135842.12	-2.18792	1.55985e-05	0.000606546
FOXD2-AS1	antisense	ENSG00000237424.1	-2.40897	1.59392e-05	0.000618396
FOXF1	protein_coding	ENSG00000103241.5	-1.04595	1.63319e-05	0.00063221
KCND2	protein_coding	ENSG00000184408.5	-1.82207	1.75751e-05	0.000669797
MIR205HG	lincRNA	ENSG00000230937.5	-2.41899	1.83202e-05	0.000693592
AC008132.13	protein_coding	ENSG00000161103.7	-1.28211	1.97381e-05	0.000732775
AC005062.2	sense_overlapping	ENSG00000243004.1	-1.35367	2.50352e-05	0.000889188
RP11-771K4.1	lincRNA	ENSG00000256232.1	-1.14298	2.56533e-05	0.000903625
PAQR5	protein_coding	ENSG00000137819.9	-1.04518	2.81485e-05	0.000970986
RP11-463O9.5	antisense	ENSG00000260944.1	-1.57112	3.6119e-05	0.00119422
AP001065.15	lincRNA	ENSG00000228709.1	-1.09657	3.72268e-05	0.00122614
AKR1C2	protein_coding	ENSG00000151632.12	-1.00792	4.31244e-05	0.00137313
PODN	protein_coding	ENSG00000174348.9	-1.27655	4.9907e-05	0.00157166
TSPEAR	protein_coding	ENSG00000175894.10	-1.1179	5.23987e-05	0.00163222
RP11-445F12.1	antisense	ENSG00000255509.2	-1.09246	5.60053e-05	0.00172894
AC068718.1	lincRNA	ENSG00000231689.1	-1.7702	5.90535e-05	0.00180364
LPPR1	protein_coding	ENSG00000148123.10	-1.36645	8.89338e-05	0.00258779
PRAC1	protein_coding	ENSG00000159182.3	-1.42691	0.0001022	0.00290512
T	protein_coding	ENSG00000164458.5	-1.7637	0.000117344	0.00323937
GSC	protein_coding	ENSG00000133937.3	-1.10166	0.000119174	0.00327939
CTD-2105E13.15	antisense	ENSG00000269275.1	-1.47493	0.000137841	0.00368702
AKR1C3	protein_coding	ENSG00000196139.7	-1.21163	0.00014427	0.00380339
NXPH3	protein_coding	ENSG00000182575.7	-1.19187	0.000143478	0.00380339
GRM4	protein_coding	ENSG00000124493.9	-1.3772	0.000145207	0.003813
RGMB-AS1	antisense	ENSG00000246763.2	-1.2143	0.000150456	0.00390325
SPATA16	protein_coding	ENSG00000144962.6	-2.22796	0.000159246	0.00405795
RTN4RL1	protein_coding	ENSG00000185924.6	-1.17245	0.000171607	0.00430741
TFF3	protein_coding	ENSG00000160180.14	-2.3814	0.000196964	0.00481264
AC007682.1	lincRNA	ENSG00000231918.1	-1.37414	0.000200074	0.00487314
TEX15	protein_coding	ENSG00000133863.2	-1.05988	0.000205732	0.00497567
RP1-140K8.5	lincRNA	ENSG00000260604.1	-1.71081	0.000213943	0.00510441
Z83851.1	lincRNA	ENSG00000229891.1	-1.10786	0.000227351	0.00539443
MOXD1	protein_coding	ENSG00000079931.10	-1.12832	0.00029058	0.00658065
TTLL6	protein_coding	ENSG00000170703.11	-2.53016	0.000303495	0.00682507
RP11-532F12.5	antisense	ENSG00000261183.1	-1.39835	0.000313026	0.00700283
TTC6	protein_coding	ENSG00000139865.12	-2.16638	0.000326082	0.00723851
BSPRY	protein_coding	ENSG00000119411.10	-1.23151	0.000350263	0.00765537
CTD-3118D11.2	antisense	ENSG00000253675.1	-1.19221	0.000362445	0.00787325
MACC1	protein_coding	ENSG00000183742.8	-2.19173	0.000372411	0.00802899
PAPPA	protein_coding	ENSG00000182752.8	-2.33642	0.000413725	0.00879728
KCNAB1	protein_coding	ENSG00000169282.13	-1.06423	0.000430358	0.00909614
PKD1L1	protein_coding	ENSG00000158683.3	-2.08398	0.000455962	0.00948624
CYP1B1-AS1	antisense	ENSG00000232973.7	-1.55286	0.000488884	0.0100018
FOXI2	protein_coding	ENSG00000186766.7	-1.58569	0.000536754	0.0108142
CCM2L	protein_coding	ENSG00000101331.11	-1.61756	0.000577083	0.0114131
NMNAT2	protein_coding	ENSG00000157064.6	-1.11281	0.000631141	0.0122433
RIPPLY3	protein_coding	ENSG00000183145.4	-1.28711	0.00063559	0.0122881
SOX21	protein_coding	ENSG00000125285.4	-2.1603	0.000660957	0.0127214
MASP1	protein_coding	ENSG00000127241.12	-2.15156	0.000673158	0.01289
SLCO4A1	protein_coding	ENSG00000101187.11	-1.17169	0.000750557	0.0139774
RP11-366M4.3	processed_transcript	ENSG00000248329.1	-1.10451	0.000837043	0.0152409
AC067945.4	processed_transcript	ENSG00000231858.1	-1.68328	0.000865421	0.0156759
ABCC9	protein_coding	ENSG00000069431.6	-2.19324	0.000879517	0.0158645
LHX6	protein_coding	ENSG00000106852.11	-1.08348	0.000891463	0.0160129
BARX1	protein_coding	ENSG00000131668.9	-1.26542	0.000906355	0.0162296
FZD5	protein_coding	ENSG00000163251.3	-1.63174	0.000933811	0.016657
GPR137B	protein_coding	ENSG00000077585.9	-1.04637	0.000940492	0.016702
ANK1	protein_coding	ENSG00000029534.15	-1.07778	0.00105433	0.0182166
SOX2	protein_coding	ENSG00000181449.2	-2.00948	0.00106401	0.018347
CD40	protein_coding	ENSG00000101017.9	-1.06949	0.00116002	0.0196485
GJA5	protein_coding	ENSG00000143140.6	-1.05868	0.00116316	0.0196824
FGF18	protein_coding	ENSG00000156427.7	-1.05455	0.00121986	0.0202958
GPR114	protein_coding	ENSG00000159618.11	-1.01185	0.00139132	0.0225042
KLKB1	protein_coding	ENSG00000164344.11	-1.35742	0.00153694	0.0244689
ATP8B4	protein_coding	ENSG00000104043.10	-1.35127	0.00155194	0.0246848
CTD-2267D19.6	lincRNA	ENSG00000270145.1	-1.17286	0.00158182	0.0250215
MAP3K5	protein_coding	ENSG00000197442.8	-1.73329	0.00159639	0.0251826
SIX3	protein_coding	ENSG00000138083.3	-1.37171	0.00163291	0.0254994
ADM2	protein_coding	ENSG00000128165.7	-1.05747	0.00186302	0.0280528
SLC7A14	protein_coding	ENSG00000013293.5	-1.60899	0.00187298	0.0281781
SHH	protein_coding	ENSG00000164690.3	-1.88451	0.00191482	0.0286326
RP11-752G15.8	antisense	ENSG00000259442.1	-1.50234	0.00199415	0.0295877
ICAM1	protein_coding	ENSG00000090339.4	-1.30433	0.00211039	0.0311513
VAT1L	protein_coding	ENSG00000171724.2	-1.22553	0.00217146	0.0317805
AP006621.9	antisense	ENSG00000269915.1	-1.20898	0.00234899	0.0335408
CLIC6	protein_coding	ENSG00000159212.8	-2.10875	0.00244217	0.0347102
PDE4C	protein_coding	ENSG00000105650.17	-1.05622	0.0025996	0.0366754
KCNK17	protein_coding	ENSG00000124780.9	-1.60422	0.00267645	0.0376056
CHRNA4	protein_coding	ENSG00000101204.11	-1.32006	0.00285362	0.0391649
C10orf71	protein_coding	ENSG00000177354.7	-1.14699	0.00293466	0.0399308
RP11-326C3.2	antisense	ENSG00000255026.1	-1.28738	0.00307467	0.0411498
WSCD1	protein_coding	ENSG00000179314.9	-1.16938	0.00306723	0.0411498
AOX1	protein_coding	ENSG00000138356.9	-1.06323	0.00311395	0.0413896
RIMKLA	protein_coding	ENSG00000177181.10	-1.2219	0.00320408	0.0421406
AC079354.1	protein_coding	ENSG00000182329.6	-1.89535	0.00325331	0.0425919
HHEX	protein_coding	ENSG00000152804.6	-1.00157	0.00336794	0.0436053
C1orf95	protein_coding	ENSG00000203685.5	-1.21711	0.00346946	0.0445342
CTD-2020K17.3	antisense	ENSG00000233175.2	-1.16613	0.00347954	0.0445971
AC007405.2	protein_coding	ENSG00000222033.1	-1.06035	0.00368928	0.0464898
SOWAHB	protein_coding	ENSG00000186212.2	-1.82937	0.00370556	0.0466267
LINC00261	lincRNA	ENSG00000259974.2	-1.24972	0.00383754	0.0477986
C4orf47	protein_coding	ENSG00000205129.4	-1.21123	0.00400883	0.0492793
