## Supplemental table 3 for "*SORBS2* is a genetic factor contributing to cardiac malformation of 4q deletion syndrome"

### Sheet: up_regulated genes
name	type	id	log2fc	p	padj
AC009133.17	antisense	ENSG00000260719.1	1.45151	4.01669e-14	1.6876e-11
AC017048.3	lincRNA	ENSG00000163364.5	1.58038	0.0022971	0.0330852
ACTA2-AS1	antisense	ENSG00000180139.10	1.05308	0.000907798	0.0162386
ADAMTS14	protein_coding	ENSG00000138316.6	1.9701	0.000701789	0.0133286
ALOX15	protein_coding	ENSG00000161905.8	1.99591	1.27543e-05	0.000518175
AQP1	protein_coding	ENSG00000240583.6	1.05739	0.00211406	0.0311787
ARAP2	protein_coding	ENSG00000047365.7	1.62664	0.00335393	0.0435379
ARHGAP36	protein_coding	ENSG00000147256.6	1.66233	3.67174e-07	2.60285e-05
ARHGDIB	protein_coding	ENSG00000111348.4	1.46488	0.00131817	0.0215639
ARID3C	protein_coding	ENSG00000205143.2	1.11098	2.69112e-10	4.73033e-08
ARID5B	protein_coding	ENSG00000150347.10	1.99831	0.000199043	0.00485653
ATP10D	protein_coding	ENSG00000145246.9	1.14774	3.29149e-07	2.36247e-05
BNC2	protein_coding	ENSG00000173068.13	1.16716	2.40444e-24	8.28377e-21
C16orf54	protein_coding	ENSG00000185905.3	1.33218	2.49073e-10	4.42323e-08
C2orf71	protein_coding	ENSG00000179270.6	1.23874	0.00278653	0.0385548
C5orf63	protein_coding	ENSG00000164241.9	2.22692	0.00115241	0.0195388
CD83	protein_coding	ENSG00000112149.5	1.31189	0.00225133	0.0325894
CNKSR2	protein_coding	ENSG00000149970.10	1.19746	0.000342668	0.0075387
CNTN1	protein_coding	ENSG00000018236.10	1.34481	2.99012e-06	0.000153795
CNTN6	protein_coding	ENSG00000134115.8	1.99465	1.76574e-05	0.00067145
COL12A1	protein_coding	ENSG00000111799.16	1.36002	0.00148456	0.0237853
COL3A1	protein_coding	ENSG00000168542.8	1.67195	0.000756777	0.0140628
COL6A3	protein_coding	ENSG00000163359.11	1.48866	0.00224004	0.0325353
CSRP1	protein_coding	ENSG00000159176.9	1.04874	1.10952e-05	0.000457241
CTC-210G5.1	antisense	ENSG00000250328.1	1.09656	0.000551866	0.0110028
CTD-2353F22.1	antisense	ENSG00000250155.1	1.37129	1.70842e-05	0.000653985
DCLK2	protein_coding	ENSG00000170390.10	1.27035	0.00160133	0.0252293
DDR2	protein_coding	ENSG00000162733.12	2.32683	0.000249799	0.00584674
DPEP1	protein_coding	ENSG00000015413.5	1.7615	7.60371e-06	0.000336713
DRD2	protein_coding	ENSG00000149295.9	1.18249	0.00178602	0.0272172
ENTPD3	protein_coding	ENSG00000168032.4	2.00448	2.08774e-05	0.000760326
ETS1	protein_coding	ENSG00000134954.10	1.37631	9.96826e-12	2.28951e-09
FAM65C	protein_coding	ENSG00000042062.7	1.50374	0.000278891	0.00639704
FAM71F2	protein_coding	ENSG00000205085.4	2.07559	0.000288547	0.00655741
FSTL4	protein_coding	ENSG00000053108.12	1.59865	0.00137073	0.0222338
GALNT14	protein_coding	ENSG00000158089.10	2.01522	0.00266697	0.0375337
GDAP1L1	protein_coding	ENSG00000124194.11	1.17829	5.54791e-05	0.00171885
GPR155	protein_coding	ENSG00000163328.9	1.61545	5.1139e-19	6.77631e-16
GPRIN3	protein_coding	ENSG00000185477.4	1.15152	0.00295163	0.04013
GRIK1	protein_coding	ENSG00000171189.12	1.63524	0.000966111	0.017024
HOXA1	protein_coding	ENSG00000105991.7	2.40353	0.000346082	0.0075944
HOXB-AS3	antisense	ENSG00000233101.6	1.23279	5.31193e-15	2.77283e-12
HOXB5	protein_coding	ENSG00000120075.5	1.12243	6.82548e-12	1.70399e-09
HOXB6	protein_coding	ENSG00000108511.8	1.95061	0.000719516	0.0135458
IL8	protein_coding	ENSG00000169429.6	2.9214	0.000194678	0.0047771
ISLR	protein_coding	ENSG00000129009.8	1.35444	2.12818e-08	2.23537e-06
ITGA11	protein_coding	ENSG00000137809.12	2.62238	0.000101054	0.00288682
LAMC3	protein_coding	ENSG00000050555.13	1.28676	5.06334e-12	1.28266e-09
LAMP5	protein_coding	ENSG00000125869.5	2.13357	1.08718e-07	8.99212e-06
LHX2	protein_coding	ENSG00000106689.6	1.45449	9.48424e-05	0.00273153
LINC00315	lincRNA	ENSG00000184274.3	1.22249	0.000657669	0.0126865
LRRN3	protein_coding	ENSG00000173114.8	1.56234	0.00117103	0.0197186
LUM	protein_coding	ENSG00000139329.4	1.41845	7.2758e-29	6.26664e-25
MAB21L2	protein_coding	ENSG00000181541.4	1.11031	2.06702e-22	4.45081e-19
MAMDC2	protein_coding	ENSG00000165072.9	1.23662	0.000124589	0.00341203
MARCH3	protein_coding	ENSG00000173926.5	1.06039	0.000561262	0.0111514
MCHR1	protein_coding	ENSG00000128285.4	1.92244	1.57021e-06	9.26319e-05
MIR503HG	lincRNA	ENSG00000223749.3	1.60521	0.000144154	0.00380339
MT1E	protein_coding	ENSG00000169715.10	1.62343	0.00184669	0.0278556
MT1X	protein_coding	ENSG00000187193.8	1.29109	0.00151148	0.0241305
MT2A	protein_coding	ENSG00000125148.6	1.35464	0.00100374	0.0174792
MXRA5	protein_coding	ENSG00000101825.7	2.06844	3.09293e-06	0.000158568
NODAL	protein_coding	ENSG00000156574.5	1.831	1.72709e-05	0.000659666
NPAP1	protein_coding	ENSG00000185823.2	1.44009	0.00114477	0.0195245
NPY1R	protein_coding	ENSG00000164128.2	1.18145	7.04262e-07	4.70218e-05
OSBPL10	protein_coding	ENSG00000144645.9	1.04188	3.349e-05	0.00112138
PAG1	protein_coding	ENSG00000076641.4	1.61984	5.14714e-05	0.00160916
PCDH20	protein_coding	ENSG00000197991.10	1.49744	1.02854e-05	0.000430042
PCDHAC2	protein_coding	ENSG00000243232.3	1.59899	0.00271533	0.0379428
PDE3A	protein_coding	ENSG00000172572.6	1.20549	0.000409355	0.00871638
PGM5	protein_coding	ENSG00000154330.8	1.06487	6.58314e-20	1.13401e-16
PIP5K1B	protein_coding	ENSG00000107242.13	1.24138	2.61184e-06	0.000139293
PITX3	protein_coding	ENSG00000107859.5	1.82756	0.000165096	0.0041639
PKHD1L1	protein_coding	ENSG00000205038.7	1.73484	0.000144181	0.00380339
PLSCR5	protein_coding	ENSG00000231213.2	1.01171	2.78242e-06	0.000147025
PROCR	protein_coding	ENSG00000101000.4	1.08927	6.80984e-08	5.95464e-06
PRPH	protein_coding	ENSG00000135406.9	1.78785	2.20021e-09	3.05652e-07
PRRT4	protein_coding	ENSG00000224940.4	1.26942	0.00249666	0.0353971
PRRX1	protein_coding	ENSG00000116132.7	1.48704	0.000195631	0.00479366
RELN	protein_coding	ENSG00000189056.9	1.39239	2.3452e-06	0.00012744
RP11-1299A16.3	antisense	ENSG00000260641.1	1.5894	0.000776684	0.0143553
RP11-130L8.1	lincRNA	ENSG00000270100.1	1.46006	9.66893e-07	6.21481e-05
RP11-1336O20.2	antisense	ENSG00000249690.1	1.07539	0.00172253	0.0264931
RP11-572C15.6	lincRNA	ENSG00000272761.1	1.5277	1.50591e-08	1.68602e-06
RP11-619A14.2	antisense	ENSG00000254933.1	1.38133	0.00126737	0.0209317
RP11-710F7.2	antisense	ENSG00000250740.1	1.5426	2.72571e-05	0.000946635
RP11-85O21.5	antisense	ENSG00000234921.1	1.08237	0.000736948	0.0137686
RP5-858B6.3	antisense	ENSG00000223393.1	1.40007	0.003859	0.0479618
RSPO1	protein_coding	ENSG00000169218.9	2.64615	0.000314966	0.00702798
RSPO4	protein_coding	ENSG00000101282.4	1.01315	0.000461592	0.00956846
SERPINE1	protein_coding	ENSG00000106366.7	1.82587	0.00392472	0.0486733
SGPP2	protein_coding	ENSG00000163082.9	1.30248	0.00130908	0.0214559
SHANK1	protein_coding	ENSG00000161681.11	1.38097	9.64899e-07	6.21481e-05
SLC15A2	protein_coding	ENSG00000163406.6	1.45069	4.85868e-07	3.36127e-05
SLC18A3	protein_coding	ENSG00000187714.5	1.51351	0.000276118	0.00635034
SLC30A1	protein_coding	ENSG00000170385.9	1.14074	4.4498e-06	0.000212923
SLC6A2	protein_coding	ENSG00000103546.14	2.16058	0.00289498	0.03961
STRC	protein_coding	ENSG00000242866.5	1.28117	0.00351377	0.0449356
TBX4	protein_coding	ENSG00000121075.5	1.21379	9.92339e-07	6.33729e-05
TCEAL5	protein_coding	ENSG00000204065.2	1.59198	3.06277e-07	2.21677e-05
TOX	protein_coding	ENSG00000198846.5	1.26114	8.45922e-08	7.21379e-06
TRPM5	protein_coding	ENSG00000070985.9	1.55922	0.00301282	0.0406235
UBA7	protein_coding	ENSG00000182179.6	1.45709	0.00123867	0.0205365
UPK3B	protein_coding	ENSG00000243566.2	1.8292	3.34109e-05	0.00112138
